# First Record of the Ranellid Gastropod Turritriton labiosus (Wood, 1828) (Gastropoda: Cymatiidae) from Tenerife, Canary Islands (NE Atlantic)

**DOI:** 10.1101/2025.07.08.663791

**Authors:** Michael Bommerer

## Abstract

We report the first confirmed record of the ranellid gastropod Turritriton labiosus (Wood, 1828) from the island of Tenerife in the northeastern Atlantic Ocean. A single shell specimen was discovered at 6 m depth approximately 100m off the southern coast. The specimen matches the reddish-orange morphotype previously reported from Indo-Pacific localities such as Guam and the Marshall Islands. This constitutes a new biogeographic record, potentially indicative of long-distance larval dispersal or an unrecognized Atlantic population. Morphological comparisons, shell dimensions, and habitat context are discussed. The specimen is housed in the author’s curated private scientific reference collection and has been documented on iNaturalist and RedPROMAR.
