## Supplementary material for "First Record of the Ranellid Gastropod Turritriton labiosus (Wood, 1828) (Gastropoda: Cymatiidae) from Tenerife, Canary Islands (NE Atlantic)": - A Darwin Core `occurrence.csv` file - `meta.xml` mapping file - `eml.xml` metadata file: Occurrence.csv

occurrenceID	scientificName	decimalLatitude	decimalLongitude	eventDate	depth	basisOfRecord	recordedBy	identifiedBy	occurrenceRemarks	institutionCode	catalogNumber	associatedMedia	associatedReferences	locality	habitat	country	countryCode
MB-TL-20250524-001	Turritriton labiosus (Wood, 1828)	28.0278	-16.5683	2025-05-24	6	HumanObservation	Michael Bommerer	Michael Bommerer	Dark brown morph. Suture ramp slightly white.	IMS - Tenerife	TL-DCBF-001	https://www.inaturalist.org/photos/510225102	https://doi.org/10.5281/zenodo.15717394	Tenerife, Canary Islands, Spain	Shallow coral reef rubble	Spain	ES
